# Seasonal dynamics and polyphenism of butterfly communities in the coastal plains of central Western Ghats, India

**DOI:** 10.1101/2022.02.21.478808

**Authors:** Deepak Naik, R. Shyama Prasad Rao, Krushnamegh Kunte, Mohammed S. Mustak

## Abstract

Long-term socioeconomic progress requires a healthy environment/ecosystem, but anthropogenic activities cause environmental degradation and biodiversity loss. Constant ecological monitoring is therefore necessary to assess the state of biodiversity and ecological health. However, baseline data is lacking even for ecologically sensitive regions such as the Western Ghats. We looked at the seasonality and polyphenism of butterflies of the central Western Ghats to get baseline population patterns on these charismatic taxa. We recorded 43118 individuals (175 species) using fortnightly time-constrained counts for two consecutive years, and found the peak abundance (49% of the total individuals) in post-monsoon period (Oct to Jan). The seasonal abundance was correlated with the overall increase in species richness. Habitat differences were stronger than seasonality as samples clustered based on sites. Several species also displayed polyphenism with distinct distributions of wet and dry season forms. Seasonal equitability and indicator species analysis showed distinct inter-species differences in seasonality patterns. This work provides key baseline data on the seasonal dynamics of butterflies of the Western Ghats in the context of climate change and conservation, and will help in future monitoring of this ecologically sensitive region using butterflies.
