## Supplementary material for "Seasonal dynamics and polyphenism of butterfly communities in the coastal plains of central Western Ghats, India": Table_S4

### Sheet: Table S6
		Table S4. Indicator values for butterfly species based on month/seasonality.
					Based on month																				Based on season
					Indicator value																				Indicator value
		Sl. #	Species	Family	1. Jan	2. Feb	3. Mar	4. Apr	5. May	6. Jun	7. Jul	8. Aug	9. Sep	10. Oct	11. Nov	12. Dec	index	# of months	stat	p.value			Sl. #	Species	1. PM	2. M	3. POM	index	# of seasons	stat	p.value
		1	Zeltus amasa	Lycaenidae	0	0	0	0	0	0.113	0	0	0	0.16	0.67	0.277	11	1	0.669864	0.001			1	Anthene emolus	0	0.224	0.922	3	1	0.921954	0.001		Comments/interpretation (see De Cáceres et al., 2010):
		2	Belenois aurota	Pieridae	0	0	0	0	0	0.129	0	0.129	0.129	0.683	0	0	10	1	0.68313	0.004			2	Zeltus amasa	0	0.113	0.961	3	1	0.960769	0.001
		3	Anthene lycaenina	Lycaenidae	0	0.109	0	0.154	0.094	0	0	0	0	0.405	0.657	0.164	76	2	0.771517	0.001			3	Graphium antiphates	1	0	0	1	1	1	0.001		1. Columns F to Q show month-specific indicator values of species (significant ones are highlighted in green).
		4	Oriens goloides	Hesperiidae	0.113	0.046	0	0	0	0	0.046	0.179	0.63	0.474	0.179	0.046	73	2	0.781736	0.001			4	Kallima horsfieldii	0.065	0.949	0.158	2	1	0.948683	0.002		2. Column R is the index (=combination of months, for example: 1 for Jan, 13 for Jan and Feb, 4095 for all twelve months) at which the species has highest indicator value.
		5	Badamia exclamationis	Hesperiidae	0.147	0.073	0.18	0	0	0.104	0	0.073	0.147	0.147	0.464	0.464	78	2	0.659912	0.022			5	Notocrypta paralysos	0	0.192	0.805	3	1	0.805076	0.008		3. Column S is the # of months at which species serves as an indicator.
		6	Doleschallia bisaltide	Nymphalidae	0	0	0	0	0.123	0.123	0.246	0	0.55	0	0.123	0.123	65	2	0.564076	0.047			6	Anthene lycaenina	0.341	0	0.876	3	1	0.876275	0.009		4. Column T (stat) is the maximum indicator value when the species is significant at any one or a combination of months.
		7	Cethosia mahratta	Nymphalidae	0.091	0.194	0	0	0.065	0.065	0	0	0.342	0.5	0.52	0.065	295	3	0.788811	0.001			7	Lethe europa	0.099	0.297	0.874	3	1	0.874475	0.01		5. Column U is the P value (permutation test).
		8	Graphium antiphates	Papilionidae	0	0.344	0.779	0.405	0.192	0	0	0	0	0	0	0	134	3	0.916458	0.001			8	Rohana parisatis	0.094	0.281	0.889	3	1	0.888523	0.01
		9	Kallima horsfieldii	Nymphalidae	0	0	0	0	0.065	0.129	0.365	0.52	0.52	0.158	0	0	279	3	0.813087	0.001			9	Badamia exclamationis	0.207	0.284	0.842	3	1	0.842423	0.033		6. 78 out of 175 species serve as indicator species at any one or a combination of months.
		10	Taractrocera ceramas	Hesperiidae	0.021	0	0.021	0.041	0.065	0.16	0.149	0.382	0.688	0.513	0.058	0	289	3	0.939336	0.001			10	Aeromachus pygmaeus	0.033	0.601	0.795	6	2	0.996716	0.001		7. Just two species serve as indicator species at any one of the months.
		11	Anthene emolus	Lycaenidae	0.316	0	0	0	0	0.129	0	0	0.091	0	0.483	0.387	133	3	0.687184	0.003			11	Oriens goloides	0.046	0.776	0.566	6	2	0.95127	0.001
		12	Rapala manea	Lycaenidae	0.456	0.154	0.077	0.154	0	0.077	0	0	0.154	0.109	0.345	0.423	133	3	0.707107	0.004			12	Potanthus spp	0.153	0.737	0.649	6	2	0.982299	0.001
		13	Ampittia dioscorides	Hesperiidae	0.038	0.038	0	0	0.121	0.121	0.101	0.338	0.426	0.412	0.101	0.054	289	3	0.67898	0.015			13	Taractrocera ceramas	0.083	0.839	0.526	6	2	0.989717	0.001
		14	Charaxes psaphon	Nymphalidae	0.309	0.109	0	0	0	0	0.109	0	0.378	0.327	0	0.109	128	3	0.590937	0.02			14	Elymnias caudata	0.145	0.781	0.599	6	2	0.98418	0.001
		15	Borbo cinnara	Hesperiidae	0.077	0.077	0	0	0	0	0.154	0.134	0.378	0.488	0.154	0.244	296	3	0.643958	0.022			15	Vindula erota	0	0.612	0.742	6	2	0.957427	0.001
		16	Danaus genutia	Nymphalidae	0.118	0	0.118	0.354	0	0	0	0.236	0	0.118	0.408	0	235	3	0.57735	0.042			16	Discolampa ethion	0.103	0.555	0.822	6	2	0.992063	0.001
		17	Elymnias caudata	Nymphalidae	0.039	0.082	0.027	0	0.067	0.095	0.164	0.318	0.646	0.492	0.299	0.095	789	4	0.913076	0.001			17	Lampides boeticus	0.68	0.034	0.728	5	2	0.996593	0.001
		18	Hypolimnas misippus	Nymphalidae	0.042	0.164	0.349	0.085	0	0	0	0	0.39	0.51	0.39	0.164	664	4	0.825229	0.001			18	Zizula hylax	0.69	0.032	0.722	5	2	0.998449	0.001
		19	Papilio dravidarum	Papilionidae	0	0	0	0	0.077	0.154	0.378	0.345	0.378	0.345	0	0.077	779	4	0.731925	0.001			19	Papilio buddha	0	0.729	0.625	6	2	0.957427	0.001
		20	Potanthus spp	Hesperiidae	0.038	0.038	0	0.038	0.076	0.153	0.054	0.439	0.513	0.504	0.296	0.132	789	4	0.884194	0.001			20	Papilio paris	0.234	0.776	0.561	6	2	0.958023	0.001
		21	Zizula hylax	Lycaenidae	0.632	0.627	0.238	0.085	0.013	0	0	0	0.032	0.041	0	0.34	307	4	0.967245	0.001			21	Eurema blanda	0.141	0.526	0.827	6	2	0.97985	0.001
		22	Rohana parisatis	Nymphalidae	0	0.094	0	0	0	0	0	0.094	0.187	0.324	0.496	0.324	793	4	0.668856	0.002			22	Tagiades gana	0.123	0.477	0.853	6	2	0.977008	0.002
		23	Loxura atymnus	Lycaenidae	0.075	0.075	0.146	0.403	0.515	0.413	0.146	0.146	0.107	0.169	0.333	0.131	672	4	0.84226	0.006			23	Orsotriaena medus	0.213	0.521	0.813	6	2	0.965422	0.002
		24	Junonia almana	Nymphalidae	0.049	0	0.12	0	0	0	0.138	0.138	0.365	0.378	0.293	0.327	793	4	0.695222	0.009			24	Surendra quercetorum	0	0.654	0.698	6	2	0.957427	0.002
		25	Celaenorrhinus leucocera	Hesperiidae	0.198	0.198	0	0	0	0	0	0.099	0.297	0.099	0.524	0.099	339	4	0.61437	0.023			25	Appias spp	0.483	0.121	0.863	5	2	0.988897	0.002
		26	Curetis thetis	Lycaenidae	0.094	0	0.094	0.094	0.265	0.281	0	0	0.324	0.375	0	0.094	733	4	0.628281	0.036			26	Phalanta phalantha	0.222	0.593	0.758	6	2	0.96225	0.003
		27	Aeromachus pygmaeus	Hesperiidae	0.094	0.033	0	0	0	0.115	0.047	0.243	0.489	0.601	0.417	0.245	1585	5	0.917052	0.001			27	Zizeeria karsandra	0	0.729	0.549	6	2	0.912871	0.003
		28	Appias spp	Pieridae	0.676	0.37	0.225	0.056	0.056	0	0	0.032	0.103	0.023	0.297	0.442	829	5	0.961236	0.001			28	Eurema brigitta	0.063	0.471	0.802	6	2	0.901938	0.003
		29	Athyma ranga	Nymphalidae	0.3	0.416	0.08	0	0	0	0	0	0.3	0.16	0.439	0.42	912	5	0.841244	0.001			29	Eurema laeta	0.72	0.124	0.624	5	2	0.952579	0.003
		30	Moduza procris	Nymphalidae	0.147	0.085	0.134	0.069	0.12	0.035	0.134	0.24	0.424	0.48	0.48	0.268	1585	5	0.855368	0.001			30	Borbo cinnara	0.077	0.512	0.69	6	2	0.85042	0.013
		31	Phalanta phalantha	Nymphalidae	0.351	0.111	0	0	0.111	0.289	0	0	0.393	0.056	0.512	0.215	1107	5	0.796985	0.001			31	Coladenia indrani	0	0.577	0.645	6	2	0.866025	0.013
		32	Surendra quercetorum	Lycaenidae	0	0	0	0	0	0	0.346	0.185	0.34	0.434	0.346	0.065	1580	5	0.743059	0.001			32	Telicota bambusae	0.186	0.587	0.719	6	2	0.923823	0.015
		33	Vindula erota	Nymphalidae	0.058	0	0	0	0	0	0.286	0.184	0.387	0.387	0.452	0.143	1580	5	0.762648	0.001			33	Junonia almana	0.12	0.512	0.732	6	2	0.893095	0.015
		34	Jamides bochus	Lycaenidae	0.426	0.337	0	0	0	0.261	0.174	0	0	0	0.123	0.246	883	5	0.651339	0.007			34	Catochrysops strabo	0.671	0.183	0.6	5	2	0.908295	0.033
		35	Catochrysops strabo	Lycaenidae	0.3	0.231	0.082	0.1	0.424	0.183	0	0	0	0.082	0	0.306	863	5	0.677249	0.016			35	Abisara bifasciata	0	0.417	0.737	6	2	0.816497	0.033
		36	Dophla evelina	Nymphalidae	0.302	0.062	0.062	0	0.246	0	0.062	0.123	0.408	0.174	0.369	0.087	1085	5	0.690301	0.017			36	Spindasis lohita	0.598	0	0.535	5	2	0.816497	0.037
		37	Discolampa ethion	Lycaenidae	0.07	0	0	0.044	0.057	0.063	0.154	0.333	0.407	0.555	0.515	0.305	2509	6	0.983058	0.001			37	Rapala manea	0.386	0.231	0.845	5	2	0.904684	0.048
		38	Lampides boeticus	Lycaenidae	0.488	0.444	0.436	0.25	0	0	0	0	0.034	0.19	0.154	0.436	1612	6	0.93101	0.001			38	Graphium doson	0.55	0.718	0.246	4	2	0.897528	0.049
		39	Papilio buddha	Papilionidae	0	0	0	0	0	0	0.217	0.234	0.573	0.445	0.204	0.153	2509	6	0.763763	0.001
		40	Papilio paris	Papilionidae	0.048	0.117	0.048	0	0.096	0.214	0.283	0.422	0.51	0.453	0.185	0.096	2503	6	0.854748	0.001			39	Pelopidas mathias	0.246	0	0.739	3	1	0.738549	0.069
		41	Tagiades gana	Hesperiidae	0.399	0.123	0	0	0	0	0	0.213	0.326	0.44	0.275	0.533	2047	6	0.906625	0.001			40	Doleschallia bisaltide	0.123	0.778	0.246	2	1	0.778499	0.07
		42	Eurema brigitta	Pieridae	0.318	0	0	0	0.063	0	0.045	0.154	0.408	0.411	0.256	0.189	2047	6	0.713392	0.003			41	Deudorix epijarbas	0.154	0.655	0	2	1	0.654654	0.132
		43	Chilades pandava	Lycaenidae	0.167	0.102	0.059	0.204	0.527	0.437	0.042	0	0.144	0.072	0.3	0.118	1932	6	0.759203	0.007			42	Pelopidas agna	0.167	0	0.645	3	1	0.645497	0.144
		44	Acytolepis puspa	Lycaenidae	0.146	0	0.092	0.185	0.113	0.16	0.119	0.239	0.348	0.434	0.403	0.424	2481	6	0.836178	0.012			43	Halpe porus	0.158	0.224	0.683	3	1	0.68313	0.195
		45	Mycalesis junonia	Nymphalidae	0.408	0.136	0.068	0	0.083	0.226	0.136	0.164	0.248	0.261	0.481	0.509	2970	7	0.910695	0.001			44	Ionolyce helicon	0.204	0	0.612	3	1	0.612372	0.218
		46	Orsotriaena medus	Nymphalidae	0.249	0.123	0.066	0.057	0.106	0.164	0.127	0.261	0.373	0.499	0.441	0.377	2970	7	0.925654	0.001			45	Caprona ransonnetti	0	0.577	0	2	1	0.57735	0.283
		47	Pantoporia spp	Nymphalidae	0.391	0.282	0.241	0.081	0.041	0.05	0.064	0.064	0.227	0.367	0.48	0.504	2635	7	0.979897	0.001			46	Taractrocera maevius	0	0.577	0	2	1	0.57735	0.283
		48	Papilio clytia	Papilionidae	0.088	0.044	0.249	0.445	0.403	0.285	0.044	0.044	0.132	0.311	0.216	0.264	3201	7	0.833278	0.001			47	Rapala lankana	0	0	0.577	3	1	0.57735	0.283
		49	Papilio demoleus	Papilionidae	0.056	0.056	0.294	0.222	0.373	0.304	0	0	0.451	0.272	0.255	0.111	3198	7	0.826693	0.001			48	Zesius chrysomallus	0	0	0.577	3	1	0.57735	0.286
		50	Papilio helenus	Papilionidae	0	0.029	0.029	0.029	0.172	0.372	0.337	0.352	0.493	0.445	0.287	0.111	3294	7	0.94435	0.001			49	Thoressa honorei	0	0	0.577	3	1	0.57735	0.29
		51	Sarangesa dasahara	Hesperiidae	0.323	0.28	0.177	0	0.083	0.118	0.042	0.083	0.204	0.323	0.445	0.51	2635	7	0.869027	0.001			50	Gangara thyrsis	0	0.577	0	2	1	0.57735	0.303
		52	Caleta decidia	Lycaenidae	0.104	0.035	0.069	0.12	0.158	0.179	0.267	0.049	0.183	0.414	0.627	0.289	3298	7	0.834625	0.006			51	Caltoris kumara	0	0.577	0	2	1	0.57735	0.304
		53	Cheritra freja	Lycaenidae	0.22	0.27	0.246	0.11	0.055	0	0.11	0.078	0.206	0.348	0.408	0.246	2635	7	0.749025	0.028			52	Euthalia lubentina	0	0.516	0.183	2	1	0.516398	0.515
		54	Delias eucharis	Pieridae	0.374	0.319	0.246	0.098	0.212	0.028	0.028	0.028	0.348	0.333	0.393	0.361	3406	8	0.930344	0.001			53	Bibasis sena	0	0.408	0	2	1	0.408248	1
		55	Eurema blanda	Pieridae	0.262	0.03	0.096	0.052	0.052	0.176	0.205	0.292	0.322	0.379	0.548	0.396	3631	8	0.948736	0.001			54	Caprona agama	0.408	0	0	1	1	0.408248	1
		56	Melanitis leda	Nymphalidae	0.246	0.21	0.244	0.066	0.1	0.066	0.081	0.278	0.27	0.446	0.502	0.297	3427	8	0.908098	0.001			55	Celaenorrhinus fusca	0	0	0.408	3	1	0.408248	1
		57	Tanaecia lepidea	Nymphalidae	0.244	0.257	0.091	0.105	0.1	0.1	0.237	0.377	0.438	0.406	0.372	0.309	3511	8	0.952928	0.001			56	Celaenorrhinus putra	0	0.408	0	2	1	0.408248	1
		58	Telicota bambusae	Hesperiidae	0.394	0	0	0	0.186	0	0.24	0.227	0.387	0.398	0.24	0.24	3630	8	0.829156	0.001			57	Hyarotis adrastus	0	0.408	0	2	1	0.408248	1
		59	Zizina otis	Lycaenidae	0.178	0.069	0	0.03	0.184	0.165	0.079	0.255	0.374	0.548	0.49	0.323	3629	8	0.945512	0.001			58	Notocrypta curvifascia	0	0.408	0	2	1	0.408248	1
		60	Euthalia aconthea	Nymphalidae	0	0	0.13	0.106	0.3	0.168	0.321	0.173	0.581	0.349	0.15	0	3780	8	0.802617	0.003			59	Pelopidas conjuncta	0	0.408	0	2	1	0.408248	1
		61	Neptis jumbah	Nymphalidae	0.424	0.245	0.187	0.155	0.127	0.067	0.071	0.089	0.158	0.305	0.484	0.514	3371	8	0.92823	0.004			60	Telicota colon	0	0.408	0	2	1	0.408248	1
		62	Eurema laeta	Pieridae	0.369	0.351	0.294	0.136	0.351	0	0.124	0	0	0	0.157	0.192	3326	8	0.707107	0.008			61	Charaxes agrarius	0.408	0	0	1	1	0.408248	1
		63	Zizeeria karsandra	Lycaenidae	0.208	0	0	0	0	0.322	0.17	0.339	0.273	0.17	0.152	0.284	3631	8	0.692219	0.016			62	Charaxes schreiber	0.408	0	0	1	1	0.408248	1
		64	Tirumala limniace	Nymphalidae	0.083	0.136	0.235	0.225	0.491	0.394	0.212	0	0.275	0.251	0.332	0.068	3968	9	0.876834	0.001			63	Junonia hierta	0	0	0.408	3	1	0.408248	1
		65	Prosotas dubiosa	Lycaenidae	0.12	0.064	0.143	0.226	0.3	0.164	0.023	0	0.266	0.489	0.539	0.183	3931	9	0.885442	0.002			64	Melanitis zitenius	0	0	0.408	3	1	0.408248	1
		66	Tarucus ananda	Lycaenidae	0.309	0.193	0.219	0.179	0.279	0.146	0	0	0.03	0.193	0.489	0.337	3816	9	0.802933	0.003			65	Vanessa cardui	0	0.408	0	2	1	0.408248	1
		67	Prosotas nora	Lycaenidae	0.218	0.126	0.096	0.183	0.263	0.194	0.05	0.162	0.268	0.53	0.534	0.288	3958	9	0.949595	0.004			66	Arhopala amantes	0.408	0	0	1	1	0.408248	1
		68	Charaxes bharata	Nymphalidae	0.288	0.087	0.05	0.194	0.087	0.15	0.2	0.245	0.38	0.467	0.354	0.162	3960	9	0.834377	0.023			67	Curetis siva	0	0	0.408	3	1	0.408248	1
		69	Idea malabarica	Nymphalidae	0.358	0.356	0.314	0.316	0.271	0.173	0.133	0.065	0.268	0.258	0.365	0.37	4031	10	0.982344	0.001			68	Nacaduba pactolus	0	0	0.408	3	1	0.408248	1
		70	Mycalesis spp	Nymphalidae	0.216	0.153	0.159	0.119	0.068	0.216	0.29	0.356	0.381	0.482	0.359	0.286	4052	10	0.957407	0.002			69	Virachola perse	0.408	0	0	1	1	0.408248	1
		71	Junonia lemonias	Nymphalidae	0.285	0.239	0.161	0.278	0.221	0.239	0.09	0.04	0.202	0.198	0.541	0.343	4031	10	0.888133	0.004			70	Appias lyncida	0	0.408	0	2	1	0.408248	1
		72	Tagiades litigiosa	Hesperiidae	0.141	0.158	0.132	0.055	0.109	0.19	0.257	0.431	0.507	0.504	0.234	0.166	4052	10	0.94444	0.005			71	Cepora nadina	0	0	0.408	3	1	0.408248	1
		73	Danaus chrysippus	Nymphalidae	0.218	0.267	0.317	0.355	0.455	0.296	0.106	0.066	0.131	0.265	0.294	0.27	4031	10	0.922978	0.012			72	Prioneris sita	0	0	0.408	3	1	0.408248	1
		74	Phalanta alcippe	Nymphalidae	0.145	0.438	0.116	0.339	0.423	0.268	0.054	0.2	0.193	0.317	0.164	0.303	4058	10	0.917515	0.04			73	Papilio dravidarum	0.077	0.791	0.378	6	2	0.85042	0.051
		75	Iambrix salsala	Hesperiidae	0.27	0.148	0.166	0.123	0.088	0.102	0.123	0.309	0.397	0.37	0.448	0.406	4044	10	0.914	0.048			74	Tarucus ananda	0.528	0.158	0.792	5	2	0.939434	0.053
		76	Ypthima baldus	Nymphalidae	0.313	0.233	0.209	0.071	0.127	0.249	0.225	0.314	0.318	0.442	0.339	0.375	4091	11	0.979742	0.001			75	Cethosia mahratta	0.224	0.365	0.837	6	2	0.866025	0.065
		77	Junonia atlites	Nymphalidae	0.272	0.228	0.172	0.154	0.172	0.118	0.192	0.234	0.391	0.473	0.429	0.336	4089	11	0.98205	0.01			76	Nacaduba kurava	0.116	0.541	0.615	6	2	0.830174	0.072
		78	Catopsilia spp	Pieridae	0.14	0.101	0.126	0.177	0.758	0.203	0.236	0.129	0.253	0.261	0.277	0.139	4093	11	0.986246	0.039			77	Belenois aurota	0	0.387	0.683	6	2	0.763763	0.08
																							78	Euchrysops cnejus	0.577	0	0.5	5	2	0.763763	0.083
		79	Gangara thyrsis	Hesperiidae	0	0	0	0	0	0	0	0.577	0	0	0	0	8	1	0.57735	0.072			79	Hasora chromus	0	0.433	0.645	6	2	0.763763	0.087
		80	Taractrocera maevius	Hesperiidae	0	0	0	0	0	0	0	0	0.577	0	0	0	9	1	0.57735	0.083			80	Jamides alecto	0.079	0.43	0.703	6	2	0.801234	0.088
		81	Pelopidas mathias	Hesperiidae	0	0	0	0.123	0.123	0	0	0	0	0.174	0.522	0.123	11	1	0.522233	0.108			81	Charaxes psaphon	0.109	0.423	0.69	6	2	0.786796	0.101
		82	Arhopala amantes	Lycaenidae	0	0.408	0	0	0	0	0	0	0	0	0	0	2	1	0.408248	1			82	Psolos fuligo	0.132	0.577	0.546	6	2	0.794719	0.14
		83	Bibasis sena	Hesperiidae	0	0	0	0	0	0	0	0	0.408	0	0	0	9	1	0.408248	1			83	Catapaecilma major	0.683	0	0.316	5	2	0.707107	0.154
		84	Caprona agama	Hesperiidae	0	0	0	0.408	0	0	0	0	0	0	0	0	4	1	0.408248	1			84	Celaenorrhinus leucocera	0.198	0.343	0.734	6	2	0.766965	0.168
		85	Celaenorrhinus fusca	Hesperiidae	0.408	0	0	0	0	0	0	0	0	0	0	0	1	1	0.408248	1			85	Ampittia dioscorides	0.132	0.635	0.478	6	2	0.794719	0.179
		86	Celaenorrhinus putra	Hesperiidae	0	0	0	0	0	0	0	0	0.408	0	0	0	9	1	0.408248	1			86	Suastus gremius	0.183	0.667	0.365	6	2	0.730297	0.216
		87	Cepora nadina	Pieridae	0	0	0	0	0	0	0	0	0	0	0	0.408	12	1	0.408248	1			87	Caltoris philippina	0	0.577	0.333	6	2	0.645497	0.272
		88	Charaxes agrarius	Nymphalidae	0	0	0	0	0.408	0	0	0	0	0	0	0	5	1	0.408248	1			88	Baoris farri	0	0.309	0.598	6	2	0.645497	0.276
		89	Charaxes schreiber	Nymphalidae	0	0	0	0	0.408	0	0	0	0	0	0	0	5	1	0.408248	1			89	Chilades lajus	0.612	0.289	0	4	2	0.645497	0.282
		90	Curetis siva	Lycaenidae	0	0	0	0	0	0	0	0	0	0	0	0.408	12	1	0.408248	1			90	Danaus genutia	0.471	0.236	0.645	5	2	0.790569	0.297
		91	Hyarotis adrastus	Hesperiidae	0	0	0	0	0	0	0	0	0.408	0	0	0	9	1	0.408248	1			91	Spindasis vulcanus	0.33	0.17	0.681	5	2	0.7298	0.307
		92	Junonia hierta	Nymphalidae	0	0	0	0	0	0	0	0	0	0	0.408	0	11	1	0.408248	1			92	Athyma inara	0.324	0.162	0.688	5	2	0.732994	0.324
		93	Melanitis zitenius	Nymphalidae	0	0	0	0	0	0	0	0	0	0	0	0.408	12	1	0.408248	1			93	Halpe hindu	0.123	0.477	0.477	6	2	0.6742	0.441
		94	Nacaduba pactolus	Lycaenidae	0	0	0	0	0	0	0	0	0	0.408	0	0	10	1	0.408248	1			94	Udaspes folus	0.118	0.612	0.236	6	2	0.618016	0.493
		95	Notocrypta curvifascia	Hesperiidae	0	0	0	0	0	0	0.408	0	0	0	0	0	7	1	0.408248	1			95	Athyma perius	0.272	0	0.43	5	2	0.5	0.727
		96	Pelopidas conjuncta	Hesperiidae	0	0	0	0	0	0	0	0.408	0	0	0	0	8	1	0.408248	1			96	Charaxes solon	0.246	0	0.326	5	2	0.408248	1
		97	Telicota colon	Hesperiidae	0	0	0	0	0	0	0	0	0.408	0	0	0	9	1	0.408248	1			97	Mycalesis junonia	0.215	0.43	0.871	6	2	0.971825	1
		98	Vanessa cardui	Nymphalidae	0	0	0	0	0	0.408	0	0	0	0	0	0	6	1	0.408248	1			98	Zipaetis saitis	0.204	0.354	0	4	2	0.408248	1
		99	Virachola perse	Lycaenidae	0	0	0.408	0	0	0	0	0	0	0	0	0	3	1	0.408248	1			99	Leptotes plinius	0.378	0	0.154	5	2	0.408248	1
		100	Graphium doson	Papilionidae	0	0	0	0.142	0.449	0.142	0.101	0.142	0.426	0.174	0	0.071	54	2	0.619547	0.068			100	Megisba malaya	0	0.183	0.365	6	2	0.408248	1
		101	Udaspes folus	Hesperiidae	0	0.118	0	0	0	0.118	0	0.118	0.54	0.236	0	0	73	2	0.559017	0.068			101	Iambrix salsala	0.344	0.54	0.768	7	3	1	NA
		102	Halpe porus	Hesperiidae	0.483	0.129	0	0	0.091	0	0	0.091	0.129	0.091	0.129	0.316	23	2	0.566422	0.098			102	Sarangesa dasahara	0.421	0.3	0.829	7	3	0.942809	NA
		103	Caltoris philippina	Hesperiidae	0	0	0	0	0	0	0	0.408	0.167	0.333	0	0	70	2	0.527046	0.115			103	Spialia galba	0.289	0.471	0.236	7	3	0.62361	NA
		104	Appias lyncida	Pieridae	0	0	0	0	0	0	0.236	0	0.333	0	0	0	65	2	0.408248	1			104	Tagiades litigiosa	0.279	0.738	0.614	7	3	1	NA
		105	Caprona ransonnetti	Hesperiidae	0	0	0	0	0	0.289	0	0	0.289	0	0	0	60	2	0.408248	1			105	Acraea terpsicore	0.551	0.43	0.715	7	3	1	NA
		106	Megisba malaya	Lycaenidae	0	0	0	0	0	0.183	0	0	0	0	0	0.365	63	2	0.408248	1			106	Ariadne spp	0.438	0.522	0.732	7	3	1	NA
		107	Rapala lankana	Lycaenidae	0	0	0	0	0	0	0	0	0	0.289	0.289	0	76	2	0.408248	1			107	Athyma ranga	0.46	0.3	0.809	7	3	0.942809	NA
		108	Thoressa honorei	Hesperiidae	0	0	0	0	0	0	0	0	0	0.289	0.289	0	76	2	0.408248	1			108	Charaxes bharata	0.296	0.571	0.71	7	3	0.942809	NA
		109	Zesius chrysomallus	Lycaenidae	0	0	0	0	0	0	0	0	0	0.289	0.289	0	76	2	0.408248	1			109	Cirrochroa thais	0.592	0.523	0.613	7	3	1	NA
		110	Catapaecilma major	Lycaenidae	0	0.447	0.258	0.129	0	0	0	0	0	0.129	0.258	0	141	3	0.557773	0.058			110	Cupha erymanthis	0.528	0.537	0.657	7	3	1	NA
		111	Euchrysops cnejus	Lycaenidae	0.129	0.258	0.129	0	0.258	0	0	0	0	0	0	0.447	157	3	0.557773	0.084			111	Danaus chrysippus	0.711	0.386	0.588	7	3	1	NA
		112	Spindasis lohita	Lycaenidae	0.309	0.109	0.267	0.109	0.109	0	0	0	0	0	0.109	0.327	97	3	0.527046	0.195			112	Dophla evelina	0.302	0.515	0.739	7	3	0.912871	NA
		113	Ionolyce helicon	Lycaenidae	0	0	0.204	0	0	0	0	0	0	0.204	0	0.408	213	3	0.471405	0.391			113	Euploea spp	0.664	0.501	0.555	7	3	1	NA
		114	Spalgis epius	Lycaenidae	0.365	0	0	0	0.258	0	0.183	0	0	0	0	0	107	3	0.471405	0.401			114	Euthalia aconthea	0.454	0.75	0.399	7	3	0.942809	NA
		115	Caltoris kumara	Hesperiidae	0	0	0	0	0	0	0.204	0.289	0.204	0	0	0	279	3	0.408248	1			115	Hypolimnas bolina	0.392	0.713	0.582	7	3	1	NA
		116	Euthalia lubentina	Nymphalidae	0	0	0	0	0	0	0	0.183	0.316	0.183	0	0	289	3	0.408248	1			116	Hypolimnas misippus	0.415	0.39	0.683	7	3	0.881917	NA
		117	Prioneris sita	Pieridae	0.236	0	0	0	0	0	0	0	0	0	0.236	0.236	133	3	0.408248	1			117	Idea malabarica	0.631	0.37	0.682	7	3	1	NA
		118	Zipaetis saitis	Nymphalidae	0	0	0	0.204	0	0	0	0.204	0.289	0	0	0	233	3	0.408248	1			118	Junonia atlites	0.375	0.515	0.771	7	3	1	NA
		119	Melanitis phedima	Nymphalidae	0	0	0	0	0.198	0	0.099	0.099	0.243	0.243	0.42	0.099	755	4	0.555719	0.116			119	Junonia iphita	0.457	0.475	0.752	7	3	1	NA
		120	Deudorix epijarbas	Lycaenidae	0	0	0	0	0.154	0.378	0.154	0	0.309	0	0	0	725	4	0.5	0.228			120	Junonia lemonias	0.508	0.389	0.768	7	3	1	NA
		121	Pelopidas agna	Hesperiidae	0	0	0	0	0.167	0	0	0	0	0.167	0.333	0.333	758	4	0.5	0.232			121	Melanitis leda	0.415	0.446	0.793	7	3	1	NA
		122	Hasora chromus	Hesperiidae	0.102	0	0	0	0	0.144	0	0	0.289	0.354	0.204	0.102	775	4	0.505181	0.237			122	Melanitis phedima	0.198	0.383	0.542	7	3	0.666667	NA
		123	Petrelaea dana	Lycaenidae	0.289	0.102	0.144	0.354	0.102	0	0	0	0.204	0	0	0	348	4	0.505181	0.282			123	Moduza procris	0.29	0.556	0.768	7	3	0.971825	NA
		124	Psolos fuligo	Hesperiidae	0.066	0.066	0	0	0.066	0.229	0.115	0.094	0.324	0.397	0.162	0.066	775	4	0.563899	0.318			124	Mycalesis spp	0.298	0.642	0.706	7	3	1	NA
		125	Tajuria cippus	Lycaenidae	0	0.236	0	0	0	0.167	0	0	0.333	0.167	0	0	558	4	0.456435	0.57			125	Neptis hylas	0.55	0.395	0.736	7	3	1	NA
		126	Leptotes plinius	Lycaenidae	0.154	0.309	0.154	0.154	0	0	0	0	0	0	0	0	299	4	0.408248	1			126	Neptis jumbah	0.403	0.257	0.879	7	3	1	NA
		127	Pachliopta hector	Papilionidae	0	0.149	0.075	0.105	0.075	0.298	0.258	0.075	0.105	0.441	0.258	0	1306	5	0.639444	0.079			127	Pantoporia spp	0.395	0.27	0.878	7	3	1	NA
		128	Notocrypta paralysos	Hesperiidae	0.096	0	0	0	0	0	0	0.136	0.136	0.333	0.236	0.333	1585	5	0.532291	0.157			128	Parantica aglea	0.438	0.54	0.719	7	3	1	NA
		129	Lethe europa	Nymphalidae	0.198	0.099	0	0	0	0.099	0	0	0.198	0.485	0.171	0.14	1123	5	0.542326	0.264			129	Parthenos sylvia	0.503	0.555	0.663	7	3	1	NA
		130	Baoris farri	Hesperiidae	0.309	0	0	0	0	0.154	0.154	0	0	0.309	0.154	0	1096	5	0.483046	0.396			130	Phalanta alcippe	0.736	0.441	0.513	7	3	1	NA
		131	Chilades lajus	Lycaenidae	0	0.144	0.144	0.144	0.354	0.289	0	0	0	0	0	0	1124	5	0.483046	0.422			131	Tanaecia lepidea	0.332	0.64	0.677	7	3	0.971825	NA
		132	Spindasis vulcanus	Lycaenidae	0.209	0.085	0.17	0.085	0.085	0.085	0	0	0.085	0.209	0.209	0.39	997	5	0.535683	0.553			132	Tirumala limniace	0.654	0.593	0.47	7	3	1	NA
		133	Charaxes solon	Nymphalidae	0.174	0	0	0.246	0	0	0	0	0	0.123	0.213	0.123	1053	5	0.408248	1			133	Tirumala septentrionis	0.47	0.537	0.701	7	3	1	NA
		134	Jamides alecto	Lycaenidae	0.192	0.079	0	0	0	0.192	0.272	0	0.192	0.192	0.471	0.079	2033	6	0.62113	0.058			134	Ypthima baldus	0.372	0.559	0.741	7	3	1	NA
		135	Nacaduba kurava	Lycaenidae	0.232	0	0.095	0	0.067	0.067	0.164	0.067	0.424	0.285	0.232	0.19	2046	6	0.639068	0.106			135	Ypthima huebneri	0.43	0.391	0.814	7	3	1	NA
		136	Athyma inara	Nymphalidae	0.187	0.162	0.132	0.115	0	0	0.066	0	0.094	0.229	0.363	0.344	1669	6	0.592349	0.288			136	Acytolepis puspa	0.32	0.52	0.757	7	3	0.971825	NA
		137	Arhopala bazaloides	Lycaenidae	0.277	0.277	0	0	0	0	0.226	0	0.113	0	0.113	0.196	1789	6	0.5	0.369			137	Arhopala bazaloides	0.277	0.34	0.599	7	3	0.707107	NA
		138	Coladenia indrani	Hesperiidae	0.192	0	0	0	0	0	0.096	0.333	0.136	0.236	0.136	0.192	2047	6	0.512197	0.393			138	Arhopala centaurus	0.514	0.497	0.699	7	3	1	NA
		139	Spialia galba	Hesperiidae	0	0	0	0.096	0.192	0	0.136	0	0.304	0.136	0.096	0	2452	6	0.440959	0.853			139	Bindahara moorei	0.322	0.536	0.611	7	3	0.849837	NA
		140	Abisara bifasciata	Riodinidae	0.209	0	0	0	0	0.085	0.17	0.209	0.17	0.147	0.381	0.295	2971	7	0.603647	0.111			140	Caleta decidia	0.289	0.463	0.828	7	3	0.971825	NA
		141	Talicada nyseus	Lycaenidae	0.27	0.382	0.167	0.22	0.059	0.118	0.059	0.144	0	0.083	0	0.22	2539	7	0.590937	0.375			141	Castalius rosimon	0.469	0.452	0.759	7	3	1	NA
		142	Pareronia hippia	Pieridae	0.178	0.145	0.089	0.126	0.051	0.051	0.073	0.103	0.364	0.371	0.325	0.178	2705	7	0.654654	0.405			142	Cheritra freja	0.412	0.316	0.739	7	3	0.849837	NA
		143	Bindahara moorei	Lycaenidae	0.076	0.076	0.263	0.076	0	0.107	0.227	0.152	0.186	0.214	0.227	0.339	3265	7	0.611869	0.446			143	Chilades pandava	0.625	0.53	0.5	7	3	0.971825	NA
		144	Halpe hindu	Hesperiidae	0.174	0	0	0.123	0	0.123	0.123	0	0.369	0	0.246	0.123	2931	7	0.48795	0.595			144	Curetis thetis	0.459	0.496	0.459	7	3	0.816497	NA
		145	Hebomoia glaucippe	Pieridae	0.165	0.095	0.055	0.055	0.291	0.135	0.165	0.11	0.365	0.27	0.191	0.326	3628	8	0.687552	0.399			145	Jamides bochus	0.337	0.435	0.739	7	3	0.881917	NA
		146	Pachliopta pandiyana	Papilionidae	0.118	0.118	0.118	0.118	0	0.289	0.236	0	0	0	0.236	0.118	3346	8	0.478714	0.765			146	Jamides celeno	0.397	0.364	0.843	7	3	1	NA
		147	Papilio liomedon	Papilionidae	0	0	0	0	0.236	0.118	0.118	0.118	0.354	0.167	0.118	0.118	3796	8	0.478714	0.776			147	Loxura atymnus	0.698	0.539	0.471	7	3	1	NA
		148	Athyma perius	Nymphalidae	0.192	0.192	0.136	0.096	0.096	0	0	0	0	0.096	0.136	0.304	3336	8	0.456435	0.907			148	Neopithecops zalmora	0.336	0.408	0.849	7	3	1	NA
		149	Suastus gremius	Hesperiidae	0.105	0.105	0.149	0	0	0.149	0.105	0.105	0.422	0.211	0	0.105	3875	9	0.490653	0.838			149	Petrelaea dana	0.645	0.204	0.289	7	3	0.666667	NA
		150	Neopithecops zalmora	Lycaenidae	0.204	0.113	0.147	0.149	0.196	0.24	0.101	0.16	0.251	0.521	0.537	0.333	4088	11	0.946142	0.129			150	Prosotas dubiosa	0.497	0.338	0.799	7	3	1	NA
		151	Acraea terpsicore	Nymphalidae	0.359	0.308	0.302	0.238	0.225	0.205	0.234	0.209	0.183	0.3	0.379	0.386	4095	12	0.986013	NA			151	Prosotas nora	0.383	0.395	0.835	7	3	1	NA
		152	Arhopala centaurus	Lycaenidae	0.313	0.188	0.177	0.232	0.316	0.232	0.252	0.208	0.143	0.21	0.42	0.343	4095	12	0.889756	NA			152	Rathinda amor	0.517	0.494	0.699	7	3	1	NA
		153	Ariadne spp	Nymphalidae	0.325	0.288	0.207	0.182	0.182	0.151	0.225	0.291	0.338	0.384	0.399	0.352	4095	12	1	NA			153	Spalgis epius	0.258	0.183	0.365	7	3	0.471405	NA
		154	Castalius rosimon	Lycaenidae	0.369	0.31	0.24	0.173	0.19	0.212	0.193	0.209	0.281	0.344	0.389	0.412	4095	12	1	NA			154	Tajuria cippus	0.236	0.5	0.167	7	3	0.527046	NA
		155	Cirrochroa thais	Nymphalidae	0.289	0.264	0.252	0.272	0.379	0.23	0.252	0.2	0.327	0.349	0.283	0.299	4095	12	0.993031	NA			155	Talicada nyseus	0.672	0.289	0.527	7	3	0.881917	NA
		156	Cupha erymanthis	Nymphalidae	0.363	0.325	0.241	0.193	0.28	0.319	0.226	0.23	0.287	0.27	0.331	0.342	4095	12	1	NA			156	Zizina otis	0.23	0.52	0.823	7	3	1	NA
		157	Euploea spp	Nymphalidae	0.249	0.218	0.317	0.349	0.413	0.255	0.238	0.227	0.279	0.264	0.317	0.276	4095	12	1	NA			157	Graphium agamemnon	0.465	0.648	0.604	7	3	1	NA
		158	Eurema andersonii	Pieridae	0.381	0.212	0.146	0.212	0.221	0.246	0.182	0.294	0.338	0.352	0.352	0.338	4095	12	0.964653	NA			158	Graphium teredon	0.692	0.521	0.5	7	3	1	NA
		159	Eurema hecabe	Pieridae	0.163	0.13	0.15	0.142	0.192	0.255	0.262	0.305	0.437	0.465	0.401	0.287	4095	12	1	NA			159	Pachliopta aristolochiae	0.436	0.669	0.602	7	3	1	NA
		160	Graphium agamemnon	Papilionidae	0.286	0.179	0.227	0.167	0.288	0.288	0.351	0.316	0.336	0.277	0.351	0.288	4095	12	0.978945	NA			160	Pachliopta hector	0.365	0.537	0.606	7	3	0.881917	NA
		161	Graphium teredon	Papilionidae	0.188	0.171	0.309	0.441	0.399	0.273	0.305	0.149	0.278	0.287	0.245	0.211	4095	12	0.971825	NA			161	Pachliopta pandiyana	0.204	0.527	0.408	7	3	0.666667	NA
		162	Hypolimnas bolina	Nymphalidae	0.131	0.148	0.241	0.114	0.187	0.29	0.382	0.323	0.417	0.473	0.252	0.185	4095	12	0.971825	NA			162	Papilio clytia	0.682	0.374	0.629	7	3	1	NA
		163	Jamides celeno	Lycaenidae	0.448	0.286	0.161	0.154	0.161	0.219	0.156	0.14	0.2	0.219	0.428	0.528	4095	12	1	NA			163	Papilio demoleus	0.624	0.561	0.497	7	3	0.971825	NA
		164	Junonia iphita	Nymphalidae	0.289	0.244	0.278	0.202	0.176	0.178	0.231	0.184	0.326	0.399	0.435	0.366	4095	12	1	NA			164	Papilio helenus	0.222	0.787	0.567	7	3	0.971825	NA
		165	Leptosia nina	Pieridae	0.306	0.3	0.177	0.263	0.225	0.243	0.215	0.288	0.297	0.285	0.377	0.361	4095	12	0.971825	NA			165	Papilio liomedon	0.236	0.577	0.408	7	3	0.707107	NA
		166	Neptis hylas	Nymphalidae	0.382	0.328	0.31	0.228	0.215	0.135	0.163	0.183	0.272	0.323	0.34	0.419	4095	12	0.993031	NA			166	Papilio polymnestor	0.461	0.624	0.631	7	3	1	NA
		167	Pachliopta aristolochiae	Papilionidae	0.291	0.214	0.124	0.124	0.328	0.325	0.418	0.283	0.295	0.244	0.355	0.303	4095	12	0.986013	NA			167	Papilio polytes	0.457	0.701	0.547	7	3	1	NA
		168	Papilio polymnestor	Papilionidae	0.208	0.208	0.17	0.218	0.279	0.271	0.283	0.312	0.372	0.395	0.357	0.251	4095	12	0.978945	NA			168	Troides minos	0.453	0.523	0.722	7	3	1	NA
		169	Papilio polytes	Papilionidae	0.16	0.154	0.146	0.184	0.338	0.367	0.352	0.338	0.345	0.332	0.335	0.196	4095	12	0.964653	NA			169	Catopsilia spp	0.797	0.421	0.433	7	3	1	NA
		170	Parantica aglea	Nymphalidae	0.309	0.232	0.167	0.201	0.264	0.23	0.211	0.322	0.3	0.341	0.356	0.422	4095	12	1	NA			170	Delias eucharis	0.573	0.368	0.732	7	3	1	NA
		171	Parthenos sylvia	Nymphalidae	0.237	0.171	0.253	0.294	0.259	0.16	0.212	0.266	0.392	0.388	0.371	0.289	4095	12	0.971825	NA			171	Eurema andersonii	0.438	0.549	0.712	7	3	1	NA
		172	Rathinda amor	Lycaenidae	0.366	0.229	0.269	0.274	0.19	0.154	0.172	0.205	0.314	0.36	0.314	0.355	4095	12	0.935414	NA			172	Eurema hecabe	0.31	0.646	0.697	7	3	1	NA
		173	Tirumala septentrionis	Nymphalidae	0.231	0.187	0.234	0.222	0.286	0.223	0.272	0.255	0.277	0.342	0.45	0.344	4095	12	0.986013	NA			173	Hebomoia glaucippe	0.381	0.588	0.661	7	3	0.942809	NA
		174	Troides minos	Papilionidae	0.37	0.281	0.162	0.168	0.175	0.251	0.136	0.308	0.229	0.265	0.423	0.348	4095	12	0.920447	NA			174	Leptosia nina	0.517	0.535	0.669	7	3	1	NA
		175	Ypthima huebneri	Nymphalidae	0.327	0.266	0.226	0.185	0.17	0.186	0.145	0.154	0.272	0.353	0.464	0.463	4095	12	1	NA			175	Pareronia hippia	0.345	0.445	0.661	7	3	0.849837	NA
			# of species		121	109	96	94	105	106	107	104	134	135	129	132									138	149	154
			# of indicator species		43	27	27	22	25	30	25	36	61	60	63	50									9	23	35
			Proportion		0.36	0.25	0.28	0.23	0.24	0.28	0.23	0.35	0.46	0.44	0.49	0.38									0.07	0.15	0.23
